# *SRP19* and the protein secretion machinery is a targetable vulnerability in cancers with *APC* loss

**DOI:** 10.1101/2024.01.30.578083

**Authors:** Xinqi Xi, Ling Liu, Natasha Tuano, Julien Tailhades, Dmitri Mouradov, Oliver Sieber, Max Cryle, Eva Segelov, Joseph Rosenbluh

## Abstract

Adenomatous Polyposis Coli (*APC*) is a tumour suppressor that is frequently lost in colorectal and other cancers. A common mechanism for *APC* loss includes heterozygous *APC* deletion. Here, we show that *SRP19*, is located near *APC* and is often co-deleted in these tumours. Heterozygous *APC/SRP19* loss leads to lower levels of *SRP19* mRNA and protein. Consequently, cells with *APC/SRP19* loss are vulnerable to partial suppression of *SRP19*. We show that *SRP19* loss is a unique vulnerability since *SRP19* is rate limiting for the formation of the Signal Recognition Particle (SRP), a complex that mediates translocation of proteins to the ER. Consistent with these observations, partial *SRP19* knock-down or low dose Arsenic Trioxide treatment induces ER stress and inhibits proliferation in *APC/SRP19* loss cancers. Our work identifies a new strategy to treat cancers with *APC/SRP19* heterozygous deletions and provides a framework for identifying vulnerabilities associated with loss of a tumour suppressor.
