## Supplementary Table S1 for "*SRP19* and the protein secretion machinery is a targetable vulnerability in cancers with *APC* loss"

### Sheet: Info
Supplementary Table S3
Primers and siRNA sequences used in this study

### Sheet: Table S3
qPCR primer name	Target	Sequence (5 -> 3)
Fw_SRP19	SRP19	GCCGACCAGGACAGGTTTAT
Rv_SRP19	SRP19	GCCTTACTTATGGGGATTCGC
Fw_SRP54	SRP54	CTTGAAGAGATGGCATCTGGT
Rv_SRP54	SRP54	GGTGTCCATGCCTTAACTCC
Fw_SRP14	SRP14	CGGTCGAACCAAACCCATTC
Rv_SRP14	SRP14	TTGGAGCTCACCACAGTGC
Fw_SRP9	SRP9	TTTCCACTCTAGGCCACGAT
Rv_SRP9	SRP9	AGAACCACACGTGCCTTCAT
Fv_SRP68	SRP68	TTCAGAGGTACAGGGGCTACT
Rv_SRP68	SRP68	GCTCTTCAGTCACTTTCTTCCC
Fv_SRP72	SRP72	CACTGATAGGCCAAGGCCAG
Rv_SRP72	SRP72	TCCTCAGTCCCATCAGTGTCT
Fw_SRPRA	SRPRA	GCTGGTGTTTGTGGTTGGTT
Rv_SRPRA	SRPRA	TGCGGTACTTGTCCCGAAAC
Fw_SRPRB	SRPRB	TTAATGGGCCCAGAAGGAGGAC
Rv_SRPRB	SRPRB	CCTCACGCGAATGGTGGT
Fw_APC	APC	AGGCTGCATGAGAGCACTTGTG
Rv_APC	APC	CACACTTCCAACTTGTCGCAACG
Fw_GAPDH	GAPDH	GGAGCGAGATCCCTCCAAAAT
Rv_GAPDH	GAPDH	GGCTGTTGTCATACTTCTCATGG
FW_ACTINB	beta_Actin	CAAGAGATGGCCACGGCTGCT
Rv_ACTINB	beta_Actin	TCCTTCTGCATCCTGTGGGCA
siRNA_Name	Target	Duplex Oligo 1 (last two are chimeric DNA bases)	Duplex Oligo 2
siSRP19_7	SRP19	CAACAAGGAGAGGGAAGUAAAAAAG	CUUUUUUACUUCCCUCUCCUUGUUGAA
siSRP19_9	SRP19	AUGAAUGGAGACUUCUAAUUUGUAT	AUACAAAUUAGAAGUCUCCAUUCAUGU
siSRP54_1	SRP54	CCAACUAAAACAGAAUGCUACCAAA	CUGGUUGAUUUUGUCUUACGAUGGUUU
siSRP54_2	SRP54	GAUAGAUAAAGUCAACGAGUUGAAG	GACUAUCUAUUUCAGUUGCUCAACUUC
siSRP68_1	SRP68	AUUCUGACUCUUAAUCUGUAUUGTG	CACAAUACAGAUUAAGAGUCAGAAUCU
siSRP68_2	SRP68	UGCAUAGCUACCUGACUUACAUCAA	UUGAUGUAAGUCAGGUAGCUAUGCAAG
siSRP72_2	SRP72	GUUGAAAAUUUCUCAAGGUAAUATT	GUCAACUUUUAAAGAGUUCCAUUAUAA
siSRP72_7	SRP72	AACGCUAUGAUGAAUGCUUAGCAGT	CCUUGCGAUACUACUUACGAAUCGUCA
siSRP9_1	SRP9	GACUUUGAAUCUAGUUUUCAGUGAT	UACUGAAACUUAGAUCAAAAGUCACUA
siSRP9_2	SRP9	GGUUCUCAAAUAUAGGCAUUCUGAT	CACCAAGAGUUUAUAUCCGUAAGACUA
siSRP14_1	SRP14	GCUAUCAUUAAACAUGUCUGUUUAT	AUAAACAGACAUGUUUAAUGAUAGCUU
siSRP14_2	SRP14	CGUCUAUAUCACCUUGAAGAAGUAT	AUACUUCUUCAAGGUGAUAUAGACGCU
